# Stochastic modelling of single-cell gene expression adaptation reveals non-genomic contribution to evolution of tumor subclones

**DOI:** 10.1101/2024.04.17.588869

**Authors:** M.G. Hirsch, Soumitra Pal, Farid Rashidi Mehrabadi, Salem Malikic, Charli Gruen, Antonella Sassano, Eva Pérez-Guijarro, Glenn Merlino, Cenk Sahinalp, Erin K. Molloy, Chi-Ping Day, Teresa M. Przytycka

**Affiliations:** National Library of Medicine, NIH, Bethesda, Maryland, USA; Department of Computer Science, University of Maryland, College Park, Maryland USA; University of Maryland Institute for Advanced Computer Studies, College Park, Maryland USA; Neurobiology Neurodegeneration and Repair Lab, National Eye Institute, NIH, Bethesda, Maryland, USA; Cancer Data Science Laboratory, Center for Cancer Research, National Cancer institute, NIH, Bethesda, Maryland, USA; Laboratory of Human Carcinogenesis, Center for Cancer Research, National Cancer Institute, NIH, Bethesda, Maryland, USA; Laboratory of Cancer Biology and Genetics, Center for Cancer Research, National Cancer Institute, NIH, Bethesda, Maryland, USA; Instituto de Investigaciones Biomédicas Sols-Morreale, Consejo Superior de Investigaciones Científicas, Universidad Autónoma de Madrid (IIBM, CSIC-UAM), Madrid, Spain

**Keywords:** clonal evolution, adaptation, Ornstein-Uhlenbeck processes, gene expression, single-cell analysis, melanoma, immunotherapy response, WNT signaling

## Abstract

Cancer progression is an evolutionary process driven by the selection of cells adapted to gain growth advantage. We present the first formal study on the adaptation of gene expression in subclonal evolution. We model evolutionary changes in gene expression as stochastic Ornstein–Uhlenbeck processes, jointly leveraging the evolutionary history of subclones and single-cell expression data. Applying our model to sublines derived from single cells of a mouse melanoma revealed that sublines with distinct phenotypes are underlined by different patterns of gene expression adaptation, indicating non-genetic mechanisms of cancer evolution. Interestingly, sublines previously observed to be resistant to anti-CTLA-4 treatment showed adaptive expression of genes related to invasion and non-canonical Wnt signaling, whereas sublines that responded to treatment showed adaptive expression of genes related to proliferation and canonical Wnt signaling. Our results suggest that clonal phenotypes emerge as the result of specific adaptivity patterns of gene expression.
