## Supplementary Tables for "Stochastic modelling of single-cell gene expression adaptation reveals non-genomic contribution to evolution of tumor subclones": dNdS_by_counts_Results.xlsx

### Sheet: Description
Results from dN/dS by counts method
Sheet descriptions:
	All	Results of running dN/dS by counts for all sublines
	HA-R	Results of running dN/dS by counts separated by the HA-R selected and background sublines
	HA-S	Results of running dN/dS by counts separated by the HA-S selected and background sublines
	LA-S	Results of running dN/dS by counts separated by the LA-S selected and background sublines

### Sheet: All
Total # of synonymous genes	1035
Total # of nonsynonymous genes	2965
Sum of all synonymous mutations across all genes and all sublines	1526
Sum of all nonsynonymous mutations across all genes and all sublines	4966
Nonsyn / syn for all sublines	3.254
Normalized sum of all synonymous mutations across all genes and all sublines	4578
Normalized sum of all nonsynonymous mutations across all genes and all sublines	7449
Normalized nonsyn / Normalized syn for all sublines	1.627

### Sheet: HA-R
Total # of synonymous genes	1035
Total # of nonsynonymous genes	2965
Sum of all synonymous mutations across all genes and selected sublines	289
Sum of all synonymous mutations across all genes and background sublines	1237
Sum of all nonsynonymous mutations across all genes and selected sublines	762
Sum of all nonsynonymous mutations across all genes and background sublines	4204
Nonsyn / syn for select sublines	2.637
Nonsyn / syn for background sublines	3.399
Normalized sum of all synonymous mutations across all genes and selected sublines	867
Normalized sum of all nonsynonymous mutations across all genes and selected sublines	1143
Normalized sum of all synonymous mutations across all genes and background sublines	3711
Normalized sum of all nonsynonymous mutations across all genes and background sublines	6306
Normalized nonsyn / Normalized syn for select sublines	1.318
Normalized nonsyn / Normalized syn for background sublines	1.699

### Sheet: HA-S
Total # of synonymous genes	1035
Total # of nonsynonymous genes	2965
Sum of all synonymous mutations across all genes and selected sublines	231
Sum of all synonymous mutations across all genes and background sublines	1295
Sum of all nonsynonymous mutations across all genes and selected sublines	833
Sum of all nonsynonymous mutations across all genes and background sublines	4133
Nonsyn / syn for select sublines	3.606
Nonsyn / syn for background sublines	3.192
Normalized sum of all synonymous mutations across all genes and selected sublines	693
Normalized sum of all nonsynonymous mutations across all genes and selected sublines	1249.5
Normalized sum of all synonymous mutations across all genes and background sublines	3885
Normalized sum of all nonsynonymous mutations across all genes and background sublines	6199.5
Normalized nonsyn / Normalized syn for select sublines	1.803
Normalized nonsyn / Normalized syn for background sublines	1.596

### Sheet: LA-S
Total # of synonymous genes	1035
Total # of nonsynonymous genes	2965
Sum of all synonymous mutations across all genes and selected sublines	166
Sum of all synonymous mutations across all genes and background sublines	1360
Sum of all nonsynonymous mutations across all genes and selected sublines	484
Sum of all nonsynonymous mutations across all genes and background sublines	4482
Nonsyn / syn for select sublines	2.916
Nonsyn / syn for background sublines	3.296
Normalized sum of all synonymous mutations across all genes and selected sublines	498
Normalized sum of all nonsynonymous mutations across all genes and selected sublines	726
Normalized sum of all synonymous mutations across all genes and background sublines	4080
Normalized sum of all nonsynonymous mutations across all genes and background sublines	6723
Normalized nonsyn / Normalized syn for select sublines	1.458
Normalized nonsyn / Normalized syn for background sublines	1.648
