## Supplementary Tables for "Stochastic modelling of single-cell gene expression adaptation reveals non-genomic contribution to evolution of tumor subclones": dNdScv_Results.xlsx

### Sheet: Description
This spreadsheet provides the output of dNdScv software on the mutation data of the sublines.
Each tab is a different set of sublines:
	"All" uses all the sublines
	"HA-R" uses sublines C11, C15, C16, and C18
	"HA-S" uses sublines C1, C4, and C22
	"LA-S" uses sublines C3, C10, and C14
Each tab contains the output of genome-wide dNdScv (globaldnds attribute of the dNdScv software output)

### Sheet: All
theta = 0.151
Global Results:
name	mle	cilow	cihigh
wmis	wmis	1.02916	0.960608	1.10261
wnon	wnon	4.21404e-09	0	Inf
wspl	wspl	0.0257814	0.00827922	0.0802827
wtru	wtru	0.0121286	0.00390078	0.0377113
wall	wall	0.963398	0.899473	1.03187

### Sheet: HA-R
theta = 0.0122
Global Results:
name	mle	cilow	cihigh
wmis	wmis	0.960588	0.853218	1.08147
wnon	wnon	4.07045e-09	0	Inf
wspl	wspl	0.0428666	0.0106218	0.172998
wtru	wtru	0.0194595	0.00483752	0.078278
wall	wall	0.888496	0.789681	0.999676

### Sheet: HA-S
theta = 0.0124
Global Results:
name	mle	cilow	cihigh
wmis	wmis	1.04241	0.927136	1.17202
wnon	wnon	1.59386e-09	0	Inf
wspl	wspl	3.28942e-09	0	Inf
wtru	wtru	2.68698e-09	0	Inf
wall	wall	0.967101	0.860617	1.08676

### Sheet: LA-S
theta = 0.00665
Global Results:
name	mle	cilow	cihigh
wmis	wmis	1.03479	0.900359	1.18929
wnon	wnon	5.64246e-09	0	Inf
wspl	wspl	0.0345579	0.00482152	0.247691
wtru	wtru	0.0141939	0.0019879	0.101346
wall	wall	0.953074	0.829987	1.09441
