## Supplementary Tables for "Stochastic modelling of single-cell gene expression adaptation reveals non-genomic contribution to evolution of tumor subclones": Simulation_Results_DE.xlsx

### Sheet: Summary
Simulation type	# Simulations	# Differentially expressed	% DE
Neutral	900	237	0.263333
Constrained	2700	14	0.00518519
Adaptive	13500	6270	0.464444
Note: # simulations is # parameter combinations * 100 replicates each

### Sheet: Neut sim
sq	r	# de				Group by sigma sq:	# de	%		Overall mean:	26.3333
0.15	100	2				0.15	6	2		Overall median:	28
0.15	150	3				1.5	84	28
0.15	200	1				15	147	49		FALSE POSITIVES: SMALLER IS BETTER
1.5	100	31								(incorrectly predicting neutral evolution as differentially expressed)
1.5	150	28				Group by r:	# de	%
1.5	200	25				100	81	27
15	100	48				150	83	27.6667
15	150	52				200	73	24.3333
15	200	47

### Sheet: Const sim
sq	r	a	# de			Group by sigma sq:	# de	%		Overall mean:	0.518519
0.15	100	0.125	0			0.15	0	0		Overall median:	0
0.15	100	1	0			1.5	4	0.444444
0.15	100	8	0			15	10	1.11111		FALSE POSITIVES: SMALLER IS BETTER
0.15	150	0.125	0							(incorrectly predicting constrained evolution as differentially expressed)
0.15	150	1	0			Group by r:	# de	%
0.15	150	8	0			100	7	0.777778
0.15	200	0.125	0			150	3	0.333333
0.15	200	1	0			200	4	0.444444
0.15	200	8	0
1.5	100	0.125	1			Group by alpha:	# de	%
1.5	100	1	0			0.125	13	1.44444
1.5	100	8	0			1	0	0
1.5	150	0.125	2			8	1	0.111111
1.5	150	1	0
1.5	150	8	0
1.5	200	0.125	0
1.5	200	1	0
1.5	200	8	1
15	100	0.125	6
15	100	1	0
15	100	8	0
15	150	0.125	1
15	150	1	0
15	150	8	0
15	200	0.125	3
15	200	1	0
15	200	8	0

### Sheet: Adpt sim
sq	r	a	theta_ratio	# de		Group by sigma sq:	# de	%		Overall mean:	46.4444
0.15	100	0.125	1.02	0		0.15	2075	46.1111		Overall median:	43
0.15	100	1	1.02	0		1.5	2091	46.4667
0.15	100	8	1.02	0		15	2104	46.7556		TRUE POSITIVES: LARGER IS BETTER
0.15	150	0.125	1.02	0						(correctly predicting adaptive evolution as differentially expressed)
0.15	150	1	1.02	0		Group by r:	# de	%
0.15	150	8	1.02	0		100	1817	40.3778
0.15	200	0.125	1.02	1		150	2128	47.2889
0.15	200	1	1.02	0		200	2325	51.6667
0.15	200	8	1.02	0
1.5	100	0.125	1.02	1		Group by alpha:	# de	%
1.5	100	1	1.02	3		0.125	1652	36.7111
1.5	100	8	1.02	0		1	2342	52.0444
1.5	150	0.125	1.02	0		8	2276	50.5778
1.5	150	1	1.02	1
1.5	150	8	1.02	0		Group by theta ratio	# de	%
1.5	200	0.125	1.02	0		1.02	40	1.48148
1.5	200	1	1.02	1		1.04	427	15.8148
1.5	200	8	1.02	0		1.06	1281	47.4444
15	100	0.125	1.02	10		1.08	2051	75.963
15	100	1	1.02	2		1.1	2471	91.5185
15	100	8	1.02	0
15	150	0.125	1.02	9
15	150	1	1.02	3
15	150	8	1.02	2
15	200	0.125	1.02	4
15	200	1	1.02	1
15	200	8	1.02	2
0.15	100	0.125	1.04	10
0.15	100	1	1.04	6
0.15	100	8	1.04	17
0.15	150	0.125	1.04	5
0.15	150	1	1.04	20
0.15	150	8	1.04	15
0.15	200	0.125	1.04	14
0.15	200	1	1.04	36
0.15	200	8	1.04	24
1.5	100	0.125	1.04	0
1.5	100	1	1.04	8
1.5	100	8	1.04	4
1.5	150	0.125	1.04	9
1.5	150	1	1.04	18
1.5	150	8	1.04	12
1.5	200	0.125	1.04	8
1.5	200	1	1.04	24
1.5	200	8	1.04	28
15	100	0.125	1.04	10
15	100	1	1.04	18
15	100	8	1.04	7
15	150	0.125	1.04	28
15	150	1	1.04	30
15	150	8	1.04	16
15	200	0.125	1.04	20
15	200	1	1.04	27
15	200	8	1.04	13
0.15	100	0.125	1.06	31
0.15	100	1	1.06	29
0.15	100	8	1.06	41
0.15	150	0.125	1.06	48
0.15	150	1	1.06	39
0.15	150	8	1.06	54
0.15	200	0.125	1.06	45
0.15	200	1	1.06	64
0.15	200	8	1.06	70
1.5	100	0.125	1.06	25
1.5	100	1	1.06	31
1.5	100	8	1.06	41
1.5	150	0.125	1.06	33
1.5	150	1	1.06	66
1.5	150	8	1.06	58
1.5	200	0.125	1.06	36
1.5	200	1	1.06	70
1.5	200	8	1.06	68
15	100	0.125	1.06	33
15	100	1	1.06	43
15	100	8	1.06	44
15	150	0.125	1.06	21
15	150	1	1.06	52
15	150	8	1.06	57
15	200	0.125	1.06	32
15	200	1	1.06	81
15	200	8	1.06	69
0.15	100	0.125	1.08	37
0.15	100	1	1.08	77
0.15	100	8	1.08	78
0.15	150	0.125	1.08	61
0.15	150	1	1.08	94
0.15	150	8	1.08	81
0.15	200	0.125	1.08	66
0.15	200	1	1.08	89
0.15	200	8	1.08	90
1.5	100	0.125	1.08	45
1.5	100	1	1.08	89
1.5	100	8	1.08	79
1.5	150	0.125	1.08	63
1.5	150	1	1.08	93
1.5	150	8	1.08	85
1.5	200	0.125	1.08	73
1.5	200	1	1.08	90
1.5	200	8	1.08	91
15	100	0.125	1.08	46
15	100	1	1.08	81
15	100	8	1.08	76
15	150	0.125	1.08	50
15	150	1	1.08	90
15	150	8	1.08	89
15	200	0.125	1.08	52
15	200	1	1.08	92
15	200	8	1.08	94
0.15	100	0.125	1.1	76
0.15	100	1	1.1	94
0.15	100	8	1.1	94
0.15	150	0.125	1.1	85
0.15	150	1	1.1	98
0.15	150	8	1.1	94
0.15	200	0.125	1.1	93
0.15	200	1	1.1	100
0.15	200	8	1.1	99
1.5	100	0.125	1.1	78
1.5	100	1	1.1	97
1.5	100	8	1.1	95
1.5	150	0.125	1.1	86
1.5	150	1	1.1	98
1.5	150	8	1.1	99
1.5	200	0.125	1.1	87
1.5	200	1	1.1	99
1.5	200	8	1.1	99
15	100	0.125	1.1	70
15	100	1	1.1	96
15	100	8	1.1	95
15	150	0.125	1.1	75
15	150	1	1.1	94
15	150	8	1.1	97
15	200	0.125	1.1	76
15	200	1	1.1	98
15	200	8	1.1	99
