## Supplementary Tables for "Stochastic modelling of single-cell gene expression adaptation reveals non-genomic contribution to evolution of tumor subclones": Simulation_Results_EvoGeneX.xlsx

### Sheet: Summary
Simulation type	# Simulations	# Predicted Constrained	% Predicted Constrained	# Predicted Adaptive	% Predicted Adaptive
Neutral	900	0	0	31	0.0344444
Constrained	2700	44	0.0162963	128	0.0474074
Adaptive	13500	98	0.00725926	5627	0.416815
Note: # simulations is # parameter combinations * 100 replicates each

### Sheet: Neut sim; Const run
sigma_sq	r	# predicted constrained				Group by sigma sq:	# predicted constrained	%		Overall mean:	0
0.15	100	0				0.15	0	0		Overall median:	0
0.15	150	0				1.5	0	0
0.15	200	0				15	0	0		FALSE POSITIVES: SMALLER IS BETTER
1.5	100	0								(incorrectly predicting neutral evolution as constrained)
1.5	150	0				Group by r:	# predicted constrained	%
1.5	200	0				100	0	0
15	100	0				150	0	0
15	150	0				200	0	0
15	200	0

### Sheet: Neut sim; Adpt run
sigma_sq	r	# predicted adaptive				Group by sigma sq:	# predicted adaptive	%		Overall mean:	3.44444
0.15	100	2				0.15	9	3		Overall median:	3
0.15	150	2				1.5	11	3.66667
0.15	200	5				15	11	3.66667		FALSE POSITIVES: SMALLER IS BETTER
1.5	100	4								(incorrectly predicting neutral evolution as adaptive)
1.5	150	2				Group by r:	# predicted adaptive	%
1.5	200	5				100	9	3
15	100	3				150	9	3
15	150	5				200	13	4.33333
15	200	3

### Sheet: Const sim; Const run
sigma_sq	r	alpha	# predicted constrained			Group by sigma sq:	# predicted constrained	%		Overall mean:	1.62963
0.15	100	0.125	0			0.15	0	0		Overall median:	0
0.15	100	1	0			1.5	0	0
0.15	100	8	0			15	44	4.88889		TRUE POSITIVES: LARGER IS BETTER
0.15	150	0.125	0							(correctly predicted constrained evolution as constrained)
0.15	150	1	0			Group by r:	# predicted constrained	%
0.15	150	8	0			100	0	0
0.15	200	0.125	0			150	16	1.77778
0.15	200	1	0			200	28	3.11111
0.15	200	8	0
1.5	100	0.125	0			Group by alpha:	# predicted constrained	%
1.5	100	1	0			0.125	44	4.88889
1.5	100	8	0			1	0	0
1.5	150	0.125	0			8	0	0
1.5	150	1	0
1.5	150	8	0
1.5	200	0.125	0
1.5	200	1	0
1.5	200	8	0
15	100	0.125	0
15	100	1	0
15	100	8	0
15	150	0.125	16
15	150	1	0
15	150	8	0
15	200	0.125	28
15	200	1	0
15	200	8	0

### Sheet: Const sim; Adpt run
sigma_sq	r	alpha	# predicted adaptive			Group by sigma sq:	# predicted adaptive	%		Overall mean:	4.74074
0.15	100	0.125	2			0.15	11	1.22222		Overall median:	2
0.15	100	1	1			1.5	21	2.33333
0.15	100	8	0			15	96	10.6667		FALSE POSITIVES: SMALLER IS BETTER
0.15	150	0.125	2							(incorrectly predicting constrained evolution as adaptive)
0.15	150	1	0			Group by r:	# predicted adaptive	%
0.15	150	8	0			100	33	3.66667
0.15	200	0.125	3			150	43	4.77778
0.15	200	1	1			200	52	5.77778
0.15	200	8	2
1.5	100	0.125	3			Group by alpha:	# predicted adaptive	%
1.5	100	1	3			0.125	100	11.1111
1.5	100	8	0			1	20	2.22222
1.5	150	0.125	3			8	8	0.888889
1.5	150	1	3
1.5	150	8	0
1.5	200	0.125	1
1.5	200	1	3
1.5	200	8	5
15	100	0.125	20
15	100	1	4
15	100	8	0
15	150	0.125	31
15	150	1	3
15	150	8	1
15	200	0.125	35
15	200	1	2
15	200	8	0

### Sheet: Adpt sim; Const run
sigma_sq	r	alpha	theta_ratio	# predicted constrained		Group by sigma sq:	# predicted constrained	%		Overall mean:	0.725926
0.15	100	0.125	1.02	0		0.15	0	0		Overall median:	0
0.15	100	0.125	1.04	0		1.5	0	0
0.15	100	0.125	1.06	0		15	98	2.17778		FALSE POSITIVES: SMALLER IS BETTER
0.15	100	0.125	1.08	0						(incorrectly predicting adaptive evolution as constrained)
0.15	100	0.125	1.1	0		Group by r:	# predicted constrained	%
0.15	100	1	1.02	0		100	17	0.377778
0.15	100	1	1.04	0		150	15	0.333333
0.15	100	1	1.06	0		200	66	1.46667
0.15	100	1	1.08	0
0.15	100	1	1.1	0		Group by alpha:	# predicted constrained	%
0.15	100	8	1.02	0		0.125	98	2.17778
0.15	100	8	1.04	0		1	0	0
0.15	100	8	1.06	0		8	0	0
0.15	100	8	1.08	0
0.15	100	8	1.1	0		Group by theta ratio	# predicted constrained	%
0.15	150	0.125	1.02	0		1.02	30	1.11111
0.15	150	0.125	1.04	0		1.04	22	0.814815
0.15	150	0.125	1.06	0		1.06	26	0.962963
0.15	150	0.125	1.08	0		1.08	12	0.444444
0.15	150	0.125	1.1	0		1.1	8	0.296296
0.15	150	1	1.02	0
0.15	150	1	1.04	0
0.15	150	1	1.06	0
0.15	150	1	1.08	0
0.15	150	1	1.1	0
0.15	150	8	1.02	0
0.15	150	8	1.04	0
0.15	150	8	1.06	0
0.15	150	8	1.08	0
0.15	150	8	1.1	0
0.15	200	0.125	1.02	0
0.15	200	0.125	1.04	0
0.15	200	0.125	1.06	0
0.15	200	0.125	1.08	0
0.15	200	0.125	1.1	0
0.15	200	1	1.02	0
0.15	200	1	1.04	0
0.15	200	1	1.06	0
0.15	200	1	1.08	0
0.15	200	1	1.1	0
0.15	200	8	1.02	0
0.15	200	8	1.04	0
0.15	200	8	1.06	0
0.15	200	8	1.08	0
0.15	200	8	1.1	0
1.5	100	0.125	1.02	0
1.5	100	0.125	1.04	0
1.5	100	0.125	1.06	0
1.5	100	0.125	1.08	0
1.5	100	0.125	1.1	0
1.5	100	1	1.02	0
1.5	100	1	1.04	0
1.5	100	1	1.06	0
1.5	100	1	1.08	0
1.5	100	1	1.1	0
1.5	100	8	1.02	0
1.5	100	8	1.04	0
1.5	100	8	1.06	0
1.5	100	8	1.08	0
1.5	100	8	1.1	0
1.5	150	0.125	1.02	0
1.5	150	0.125	1.04	0
1.5	150	0.125	1.06	0
1.5	150	0.125	1.08	0
1.5	150	0.125	1.1	0
1.5	150	1	1.02	0
1.5	150	1	1.04	0
1.5	150	1	1.06	0
1.5	150	1	1.08	0
1.5	150	1	1.1	0
1.5	150	8	1.02	0
1.5	150	8	1.04	0
1.5	150	8	1.06	0
1.5	150	8	1.08	0
1.5	150	8	1.1	0
1.5	200	0.125	1.02	0
1.5	200	0.125	1.04	0
1.5	200	0.125	1.06	0
1.5	200	0.125	1.08	0
1.5	200	0.125	1.1	0
1.5	200	1	1.02	0
1.5	200	1	1.04	0
1.5	200	1	1.06	0
1.5	200	1	1.08	0
1.5	200	1	1.1	0
1.5	200	8	1.02	0
1.5	200	8	1.04	0
1.5	200	8	1.06	0
1.5	200	8	1.08	0
1.5	200	8	1.1	0
15	100	0.125	1.02	0
15	100	0.125	1.04	6
15	100	0.125	1.06	11
15	100	0.125	1.08	0
15	100	0.125	1.1	0
15	100	1	1.02	0
15	100	1	1.04	0
15	100	1	1.06	0
15	100	1	1.08	0
15	100	1	1.1	0
15	100	8	1.02	0
15	100	8	1.04	0
15	100	8	1.06	0
15	100	8	1.08	0
15	100	8	1.1	0
15	150	0.125	1.02	6
15	150	0.125	1.04	5
15	150	0.125	1.06	0
15	150	0.125	1.08	3
15	150	0.125	1.1	1
15	150	1	1.02	0
15	150	1	1.04	0
15	150	1	1.06	0
15	150	1	1.08	0
15	150	1	1.1	0
15	150	8	1.02	0
15	150	8	1.04	0
15	150	8	1.06	0
15	150	8	1.08	0
15	150	8	1.1	0
15	200	0.125	1.02	24
15	200	0.125	1.04	11
15	200	0.125	1.06	15
15	200	0.125	1.08	9
15	200	0.125	1.1	7
15	200	1	1.02	0
15	200	1	1.04	0
15	200	1	1.06	0
15	200	1	1.08	0
15	200	1	1.1	0
15	200	8	1.02	0
15	200	8	1.04	0
15	200	8	1.06	0
15	200	8	1.08	0
15	200	8	1.1	0

### Sheet: Adpt sim; Adpt run
sigma_sq	r	alpha	theta_ratio	# predicted adaptive		Group by sigma sq:	# predicted adaptive	%		Overall mean:	41.6815
0.15	100	0.125	1.02	4		0.15	1827	40.6		Overall median:	37
0.15	100	0.125	1.04	12		1.5	1801	40.0222
0.15	100	0.125	1.06	28		15	1999	44.4222		TRUE POSITIVES: LARGER IS BETTER
0.15	100	0.125	1.08	34						(correctly predicted adaptive evolution as adaptive)
0.15	100	0.125	1.1	65		Group by r:	# predicted adaptive	%
0.15	100	1	1.02	5		100	1603	35.6222
0.15	100	1	1.04	11		150	1934	42.9778
0.15	100	1	1.06	24		200	2090	46.4444
0.15	100	1	1.08	56
0.15	100	1	1.1	82		Group by alpha:	# predicted adaptive	%
0.15	100	8	1.02	4		0.125	1594	35.4222
0.15	100	8	1.04	19		1	1994	44.3111
0.15	100	8	1.06	34		8	2039	45.3111
0.15	100	8	1.08	65
0.15	100	8	1.1	83		Group by theta ratio	# predicted adaptive	%
0.15	150	0.125	1.02	7		1.02	202	7.48148
0.15	150	0.125	1.04	11		1.04	540	20
0.15	150	0.125	1.06	31		1.06	1047	38.7778
0.15	150	0.125	1.08	48		1.08	1676	62.0741
0.15	150	0.125	1.1	67		1.1	2162	80.0741
0.15	150	1	1.02	4
0.15	150	1	1.04	23
0.15	150	1	1.06	35
0.15	150	1	1.08	72
0.15	150	1	1.1	90
0.15	150	8	1.02	5
0.15	150	8	1.04	20
0.15	150	8	1.06	43
0.15	150	8	1.08	71
0.15	150	8	1.1	88
0.15	200	0.125	1.02	5
0.15	200	0.125	1.04	18
0.15	200	0.125	1.06	32
0.15	200	0.125	1.08	58
0.15	200	0.125	1.1	76
0.15	200	1	1.02	5
0.15	200	1	1.04	27
0.15	200	1	1.06	47
0.15	200	1	1.08	72
0.15	200	1	1.1	95
0.15	200	8	1.02	2
0.15	200	8	1.04	25
0.15	200	8	1.06	52
0.15	200	8	1.08	79
0.15	200	8	1.1	93
1.5	100	0.125	1.02	3
1.5	100	0.125	1.04	7
1.5	100	0.125	1.06	26
1.5	100	0.125	1.08	37
1.5	100	0.125	1.1	56
1.5	100	1	1.02	4
1.5	100	1	1.04	11
1.5	100	1	1.06	31
1.5	100	1	1.08	62
1.5	100	1	1.1	71
1.5	100	8	1.02	5
1.5	100	8	1.04	10
1.5	100	8	1.06	33
1.5	100	8	1.08	64
1.5	100	8	1.1	85
1.5	150	0.125	1.02	6
1.5	150	0.125	1.04	14
1.5	150	0.125	1.06	30
1.5	150	0.125	1.08	46
1.5	150	0.125	1.1	63
1.5	150	1	1.02	3
1.5	150	1	1.04	22
1.5	150	1	1.06	50
1.5	150	1	1.08	77
1.5	150	1	1.1	85
1.5	150	8	1.02	4
1.5	150	8	1.04	21
1.5	150	8	1.06	49
1.5	150	8	1.08	66
1.5	150	8	1.1	92
1.5	200	0.125	1.02	4
1.5	200	0.125	1.04	15
1.5	200	0.125	1.06	25
1.5	200	0.125	1.08	60
1.5	200	0.125	1.1	67
1.5	200	1	1.02	5
1.5	200	1	1.04	24
1.5	200	1	1.06	48
1.5	200	1	1.08	81
1.5	200	1	1.1	95
1.5	200	8	1.02	5
1.5	200	8	1.04	27
1.5	200	8	1.06	39
1.5	200	8	1.08	78
1.5	200	8	1.1	95
15	100	0.125	1.02	21
15	100	0.125	1.04	26
15	100	0.125	1.06	38
15	100	0.125	1.08	38
15	100	0.125	1.1	53
15	100	1	1.02	7
15	100	1	1.04	19
15	100	1	1.06	33
15	100	1	1.08	52
15	100	1	1.1	85
15	100	8	1.02	6
15	100	8	1.04	15
15	100	8	1.06	34
15	100	8	1.08	60
15	100	8	1.1	85
15	150	0.125	1.02	26
15	150	0.125	1.04	37
15	150	0.125	1.06	40
15	150	0.125	1.08	51
15	150	0.125	1.1	69
15	150	1	1.02	8
15	150	1	1.04	26
15	150	1	1.06	44
15	150	1	1.08	70
15	150	1	1.1	85
15	150	8	1.02	7
15	150	8	1.04	23
15	150	8	1.06	46
15	150	8	1.08	74
15	150	8	1.1	85
15	200	0.125	1.02	32
15	200	0.125	1.04	38
15	200	0.125	1.06	48
15	200	0.125	1.08	54
15	200	0.125	1.1	68
15	200	1	1.02	7
15	200	1	1.04	22
15	200	1	1.06	57
15	200	1	1.08	73
15	200	1	1.1	89
15	200	8	1.02	8
15	200	8	1.04	17
15	200	8	1.06	50
15	200	8	1.08	78
15	200	8	1.1	95
