## Supplementary Tables for "Stochastic modelling of single-cell gene expression adaptation reveals non-genomic contribution to evolution of tumor subclones": KEGG_ORA.xlsx

### Sheet: Description
Over-representation analysis of KEGG terms for the experimental results
Separated by regime and up- or down- regulation
The "Summary" tab contains the counts of genes in each category for each regime (this is what is used for plotting)
Note that the summary does not contain any terms that did not have associated categories
The other tabs have the full analysis output, as well as our categorization
Over-representation analysis method:
Using clusterProfiler function enrichKEGG
Take all genes that are adaptive for that regime
Reference (background) is all genes tested
FDR correction
p < 0.05

### Sheet: Summary
Regime	Regulation	Pathway	Count
HA-R	Down	Coronavirus disease - COVID-19 - Mus musculus (house mouse)	36
HA-R	Down	Ribosome - Mus musculus (house mouse)	35
HA-S	Up	Ribosome - Mus musculus (house mouse)	49
HA-S	Up	Coronavirus disease - COVID-19 - Mus musculus (house mouse)	47
HA-S	Down	Rap1 signaling pathway - Mus musculus (house mouse)	27
HA-S	Down	Bacterial invasion of epithelial cells - Mus musculus (house mouse)	19
LA-S	Up	Pathways of neurodegeneration - multiple diseases - Mus musculus (house mouse)	24

### Sheet: HA-R Down-Regulated
ID	Description	GeneRatio	BgRatio	pvalue	p.adjust	qvalue	geneID	Count	geneName
mmu05171	Coronavirus disease - COVID-19 - Mus musculus (house mouse)	36/175	138/3478	1.40154e-17	1.6844e-15	1.65678e-15	26961/76846/56040/267019/100038882/20055/19896/14109/269261/66481/19989/20005/20116/19944/66483/67097/19951/268449/19899/57808/20068/20042/27176/11837/67248/68052/67945/68193/20088/67186/67115/67427/27050/20102/16785/20090	36	Rpl8/Rps9/Rplp1/Rps15a/Isg15/Rps16/Rpl10a/Fau/Rpl12/Rps21/Rpl7/Rpl9/Rps8/Rpl29/Rpl36al/Rps10/Rpl32/Rpl23a/Rpl18/Rpl35a/Rps17/Rps12/Rpl7a/Rplp0/Rpl39/Rps13/Rpl41/Rpl24/Rps24/Rplp2/Rpl14/Rps20/Rps3/Rps4x/Rpsa/Rps29
mmu03010	Ribosome - Mus musculus (house mouse)	35/175	131/3478	1.84087e-17	1.6844e-15	1.65678e-15	26961/76846/56040/267019/20055/19896/14109/269261/66481/19989/20005/20116/19944/66483/67097/19951/268449/19899/57808/20068/20042/27176/11837/67248/68052/67945/68193/20088/67186/67115/67427/27050/20102/16785/20090	35	Rpl8/Rps9/Rplp1/Rps15a/Rps16/Rpl10a/Fau/Rpl12/Rps21/Rpl7/Rpl9/Rps8/Rpl29/Rpl36al/Rps10/Rpl32/Rpl23a/Rpl18/Rpl35a/Rps17/Rps12/Rpl7a/Rplp0/Rpl39/Rps13/Rpl41/Rpl24/Rps24/Rplp2/Rpl14/Rps20/Rps3/Rps4x/Rpsa/Rps29

### Sheet: HA-S Up-Regulated
ID	Description	GeneRatio	BgRatio	pvalue	p.adjust	qvalue	geneID	Count	geneName
mmu03010	Ribosome - Mus musculus (house mouse)	49/119	131/3478	1.0692e-41	1.66795e-39	1.66795e-39	107732/26961/76846/267019/20103/19921/20055/19896/269261/66481/19933/19989/20005/20116/19944/66475/66483/100043813/67097/66292/67671/268449/19899/27367/57808/20068/20042/68436/27176/19942/78294/65019/100502825/114641/67248/22186/68052/68193/20044/20088/67186/67115/20091/67427/19934/19988/27050/20102/16785	49	Mrpl10/Rpl8/Rps9/Rps15a/Rps5/Rpl19/Rps16/Rpl10a/Rpl12/Rps21/Rpl21/Rpl7/Rpl9/Rps8/Rpl29/Rps23/Rpl36al/Rps27rt/Rps10/Mrps21/Rpl38/Rpl23a/Rpl18/Rpl3/Rpl35a/Rps17/Rps12/Rpl34/Rpl7a/Rpl27/Rps27a/Rpl23/Rpl37rt/Rpl31/Rpl39/Uba52/Rps13/Rpl24/Rps14/Rps24/Rplp2/Rpl14/Rps3a1/Rps20/Rpl22/Rpl6/Rps3/Rps4x/Rpsa
mmu05171	Coronavirus disease - COVID-19 - Mus musculus (house mouse)	47/119	138/3478	1.31111e-37	1.02266e-35	1.02266e-35	26961/76846/267019/20103/19921/20055/19896/269261/66481/19933/19989/20005/20116/19944/66475/66483/100043813/67097/67671/268449/19899/27367/57808/20068/20042/68436/27176/19942/78294/65019/100502825/114641/67248/22186/68052/68193/20044/20088/67186/67115/20091/67427/19934/19988/27050/20102/16785	47	Rpl8/Rps9/Rps15a/Rps5/Rpl19/Rps16/Rpl10a/Rpl12/Rps21/Rpl21/Rpl7/Rpl9/Rps8/Rpl29/Rps23/Rpl36al/Rps27rt/Rps10/Rpl38/Rpl23a/Rpl18/Rpl3/Rpl35a/Rps17/Rps12/Rpl34/Rpl7a/Rpl27/Rps27a/Rpl23/Rpl37rt/Rpl31/Rpl39/Uba52/Rps13/Rpl24/Rps14/Rps24/Rplp2/Rpl14/Rps3a1/Rps20/Rpl22/Rpl6/Rps3/Rps4x/Rpsa

### Sheet: HA-S Down-Regulated
ID	Description	GeneRatio	BgRatio	pvalue	p.adjust	qvalue	geneID	Count	geneName
mmu04015	Rap1 signaling pathway - Mus musculus (house mouse)	27/523	87/3478	0.000101954	0.028853	0.0256495	110157/19353/109880/12929/56044/12928/18759/18750/18795/20469/26413/17356/12315/14682/16412/93742/18590/14683/21894/14254/16653/12927/74769/17532/14678/12388/26396	27	Raf1/Rac1/Braf/Crkl/Rala/Crk/Prkci/Prkca/Plcb1/Sipa1/Mapk1/Afdn/Calm3/Gnaq/Itgb1/Pard3/Pdgfa/Gnas/Tln1/Flt1/Kras/Bcar1/Pik3cb/Mras/Gnai2/Ctnnd1/Map2k2
mmu05100	Bacterial invasion of epithelial cells - Mus musculus (house mouse)	19/523	55/3478	0.000235459	0.0333174	0.0296182	12390/19353/12929/76709/12389/67771/12928/20362/78514/12385/66713/22330/16412/74117/13043/14388/12927/74769/12402	19	Cav2/Rac1/Crkl/Arpc2/Cav1/Arpc5/Crk/Septin8/Arhgap10/Ctnna1/Actr2/Vcl/Itgb1/Actr3/Cttn/Gab1/Bcar1/Pik3cb/Cbl

### Sheet: LA-S Up-Regulated
ID	Description	GeneRatio	BgRatio	pvalue	p.adjust	qvalue	geneID	Count	geneName
mmu05022	Pathways of neurodegeneration - multiple diseases - Mus musculus (house mouse)	24/132	292/3478	0.000186453	0.0402739	0.0337578	226646/18803/12867/66091/67184/110323/20422/20239/20238/18750/56491/67942/52335/18951/11820/14682/70247/67273/12334/67305/26445/66142/12857/19058	24	Ndufs2/Plcg1/Cox7c/Ndufa3/Ndufa13/Cox6b1/Sem1/Atxn2/Atxn1/Prkca/Vapb/Atp5g2/Atxn1l/Septin5/App/Gnaq/Psmd1/Ndufa10/Capn2/Gpx7/Psmb2/Cox7b/Cox4i1/Ppp3r1
