## Supplementary Tables for "Stochastic modelling of single-cell gene expression adaptation reveals non-genomic contribution to evolution of tumor subclones": Responder_Data.csv

Response	SYMBOL	MPS	Tumor size
1R	12_140_EPG	-73.79301	68.36198
1R	13_142_EPG	-50.69058	23.45875
1R	14_149_EPG	-91.42402	53.82278
1R	15_160_EPG	-94.38041	63.62836
1R	16_161_EPG	-120.78048	92.04851
1R	17_163_EPG	-108.05821	69.0048
1R	18_165_EPG	-91.96707	64.48104
1R	19_169_EPG	-96.97215	83.9592
2S	20_173_EPG	-117.82144	126.87844
2S	21_136_EPG	-108.89663	98.40439
2S	22_137_EPG	-97.45322	112.7792
2S	23_155_EPG	-112.68645	106.3757
2S	24_167_EPG	-120.3572	97.70598
2S	25_158_EPG	-128.22598	110.86951
3NR	10_162_EPG	-223.90495	92.04851
3NR	11_172_EPG	-264.56714	166.25375
3NR	6_138_EPG	-338.52427	200.46844
3NR	7_139_EPG	-127.20229	259.81747
3NR	8_143_EPG	-123.28548	245.89579
3NR	9_150_EPG	-142.43921	163.77874
4IgG	1_145_EPG	-395.84116	496.9654
4IgG	2_146_EPG	-276.08418	948.89834
4IgG	3_152_EPG	-308.36639	689.78147
4IgG	4_166_EPG	-381.11591	749.96394
4IgG	5_168_EPG	-364.92239	253.40625
